# Spt5 interacts genetically with Myc and is limiting for brain tumor growth in Drosophila

**DOI:** 10.1101/2023.04.14.536839

**Authors:** Julia Hofstetter, Ayoola Ogunleye, André Kutschke, Lisa Marie Buchholz, Elmar Wolf, Thomas Raabe, Peter Gallant

## Abstract

The transcription factor SPT5 physically interacts with MYC oncoproteins and is essential for efficient transcriptional activation of MYC targets in cultured cells. Here we use *Drosophila* to address the relevance of this interaction in a living organism. Spt5 displays moderate synergy with Myc in fast proliferating young imaginal disc cells. During later development, Spt5-knockdown has no detectable consequences on its own, but strongly enhances eye defects caused by Myc-overexpression. Similarly, Spt5-knockdown in larval type 2 neuroblasts has only mild effects on brain development and survival of control flies, but dramatically shrinks the volumes of experimentally induced neuroblast tumors and significantly extends the lifespan of tumor-bearing animals. This beneficial effect is still observed when Spt5 is knocked down systemically and after tumor initiation, highlighting SPT5 as a potential drug target in human oncology.
