## Supplemental Table 1 for "Spt5 interacts genetically with Myc and is limiting for brain tumor growth in Drosophila"

### Sheet: Tabelle1
TableS1: statistical significance of differences in longevity. Pertains to Fig 5A+C
Pertains to Fig 5A
		ctr / ctr	ctr / Spt5-KD	ctr / Spt5-OE	ctr / Spt5-KD+OE	Brat-KD / ctr	Brat-KD / Spt5-KD	Brat-KD / Spt5-OE	Brat-KD / Spt5-KD+OE
	ctr / ctr	NA	0.0759391	0.00517148	0.002538	2.90543e-61	3.17918e-21	1.49576e-99	3.90351e-71
	ctr / Spt5-KD	0.0759391	NA	0.257082	0.175255	2.13271e-60	1.96639e-18	1.30019e-100	2.7214e-71
	ctr / Spt5-OE	0.00517148	0.257082	NA	0.842788	2.6352e-55	3.59033e-14	5.53935e-95	7.56403e-66
	ctr / Spt5-KD+OE	0.002538	0.175255	0.842788	NA	4.86691e-56	2.59083e-14	3.18525e-96	6.99623e-67
	Brat-KD / ctr	2.90543e-61	2.13271e-60	2.6352e-55	4.86691e-56	NA	3.82727e-33	1.08901e-24	0.0310966
	Brat-KD / Spt5-KD	3.17918e-21	1.96639e-18	3.59033e-14	2.59083e-14	3.82727e-33	NA	1.03877e-71	7.56682e-43
	Brat-KD / Spt5-OE	1.49576e-99	1.30019e-100	5.53935e-95	3.18525e-96	1.08901e-24	1.03877e-71	NA	4.53677e-18
	Brat-KD / Spt5-KD+OE	3.90351e-71	2.7214e-71	7.56403e-66	6.99623e-67	0.0310966	7.56682e-43	4.53677e-18	NA
Pertains to Fig 5C
		hs				no-hs
		ctr / ctr	ctr / Spt5-KD	Brat-KD / ctr	Brat-KD / Spt5-KD	ctr / ctr	ctr / Spt5-KD	Brat-KD / ctr	Brat-KD / Spt5-KD
hs	ctr / ctr	NA	0.346727	7.36532e-22	3.56984e-07	0.41601	0.629615	1.05594e-18	6.60107e-16
	ctr / Spt5-KD	0.346727	NA	1.02906e-20	6.44278e-06	0.0792064	0.152288	1.68323e-17	1.14812e-14
	Brat-KD / ctr	7.36532e-22	1.02906e-20	NA	1.07757e-11	2.43104e-23	6.28201e-23	0.145924	0.00383568
	Brat-KD / Spt5-KD	3.56984e-07	6.44278e-06	1.07757e-11	NA	1.39652e-08	4.55857e-08	8.54219e-09	2.58565e-06
no-hs	ctr / ctr	0.41601	0.0792064	2.43104e-23	1.39652e-08	NA	0.736632	3.43132e-20	2.13774e-17
	ctr / Spt5-KD	0.629615	0.152288	6.28201e-23	4.55857e-08	0.736632	NA	9.44584e-20	6.18835e-17
	Brat-KD / ctr	1.05594e-18	1.68323e-17	0.145924	8.54219e-09	3.43132e-20	9.44584e-20	NA	0.128847
	Brat-KD / Spt5-KD	6.60107e-16	1.14812e-14	0.00383568	2.58565e-06	2.13774e-17	6.18835e-17	0.128847	NA
